# The mechanism of artemisinin resistance of *Plasmodium falciparum* malaria parasites originates in their initial transcriptional response

**DOI:** 10.1101/2021.05.17.444396

**Authors:** Lei Zhu, Rob W. van der Pluijm, Michal Kucharski, Sourav Nayak, Jaishree Tripathi, François Nosten, Abul Faiz, Chanaki Amaratunga, Dysoley Lek, Elizabeth A Ashley, Frank Smithuis, Aung Pyae Phyo, Khin Lin, Mallika Imwong, Mayfong Mayxay, Mehul Dhorda, Nguyen Hoang Chau, Nhien Nguyen Thanh Thuy, Paul N Newton, Podjanee Jittamala, Rupam Tripura, Sasithon Pukrittayakamee, Thomas J Peto, Olivo Miotto, Lorenz von Seidlein, Tran Tinh Hien, Hagai Ginsburg, Nicholas PJ Day, Nicholas J. White, Arjen M Dondorp, Zbynek Bozdech

## Abstract

The emergence and spread of artemisinin resistant *Plasmodium falciparum*, first in the Greater Mekong Subregion (GMS), and now in East Africa, is a major threat to global malaria eliminations ambitions. To investigate the artemisinin resistance mechanism, transcriptome analysis was conducted of 577 *P. falciparum* isolates collected in the GMS between 2016-2018. A specific artemisinin resistance-associated transcriptional profile was identified that involves a broad but discrete set of biological functions related to proteotoxic stress, host cytoplasm remodeling and REDOX metabolism. The artemisinin resistance-associated transcriptional profile evolved from initial transcriptional responses of susceptible parasites to artemisinin. The genetic basis for this adapted response is likely to be complex.

**One sentence summary:** The transcriptional profile that characterize artemisinin resistant infections with malaria parasites *Plasmodium falciparum* originates in the initial transcriptional response to the drug.
