## Supplementary material for "The mechanism of artemisinin resistance of *Plasmodium falciparum* malaria parasites originates in their initial transcriptional response": Data S2 selected genes list

### Sheet: Sheet1
Supplementary Data S2
Table showing all significant differentially expressed genes selected in this study at the baseline level (bl, 0hr) and 6 hours post ACT in vivo treatment (tr, 6hr).
Genes were cross-referenced with several independent in vitro studies of sensitive or resistant artemisinin strains and transcript change directionality has been indicated.
Putative targets of artemisinin derived from two different in vitro studies have also been cross-referenced. Functional assignments for most of transcripts are based on literature evidence.
			TWAS.TRACII				TWAS.TRACI	invivo.Drug response		invitro.drug response (treated/non-treated)			invitro baseline change in resistant parasites		Putative drug target		Functional group
geneID	desc	symbol	p	fpr	mean.difference(resistant/susceptible)	marker(UP:Upregulation;DN:Downregulation)	marker(UP:Upregulation;DN:Downregulation)	DE.susceptible	DE.resistant	DHA response (Shaw, JP. et al., 2015)	Artesunate response (Natalang et al.)	DHA response(WT: Dd2.Wildtype; RT:Dd2.R539T) (Mok, S. et al., 2021)	K13.MUT/WT(Mok, S. et al., 2021)	ART/Sen in 3D7.6A or 11C (Rocamora, J. et al., 2018)	ART Targets (Wang, J. et al., 2015)	ART Targets (Ismail, HM et al., 2016)
PF3D7_1430400	autophagy protein 5 putative	ATG5	3.79e-13	0	-0.256306	DN	DN										Autophagy
PF3D7_0726300	DNA mismatch repair protein PMS1 putative	PMS1	0.0683535	0	0.0606271			UP									DNA repair
PF3D7_1444800	fructose-bisphosphate aldolase	FBPA	0.0278778	0.3	0.0988644			DN	DN		DN						Glycolysis
PF3D7_1436000	glucose-6-phosphate isomerase	GPI	4.16e-08	0.09	0.208329				DN								Glycolysis
PF3D7_0624000	hexokinase	HK	4.00383e-19	0	0.686115	UP											Glycolysis
PF3D7_0626800	pyruvate kinase	PyrK	1.53e-16	0	-0.249964	DN				DN							Glycolysis
PF3D7_1115400	cysteine proteinase falcipain 3	FP3	7.59285e-09	0	0.504136	UP							DN		YES		Hemoglobin degradation
PF3D7_1446200	M17 leucyl aminopeptidase	LAP	0.0638164	0.11	0.328161			DN	DN	DN	DN						Hemoglobin degradation
PF3D7_1311800	M1-family alanyl aminopeptidase	M1AAP	1.42e-11	0.03	0.123738				DN	DN		DN.RT					Hemoglobin degradation
PF3D7_1408000	plasmepsin II	PMII	3.37e-25	0.54	0.502947			DN									Hemoglobin degradation
PF3D7_1408100	plasmepsin III	PMIII	5.45399e-09	1	0.931443			DN		DN							Hemoglobin degradation
PF3D7_1105100	histone H2B	H2B	6.13754e-06	0.11	-1.00151			DN	DN								Histones
PF3D7_0617900	histone H3 variant	H3.3	0.000210224	0.8	-0.233482			DN									Histones
PF3D7_1115200	histone-lysine N-methyltransferase SET7	SET7						DN	DN								Histones
PF3D7_1426200	protein arginine N-methyltransferase 1	PRMT1	2.36e-09	0	-0.168239			DN	DN	DN		DN.WT					Histones
PF3D7_0807000	YEATS domain-containing protein putative		9.76e-05	0.03	-0.199848			DN									Histones
PF3D7_1445400	protein serine/threonine kinase-1	CLK1	9.55e-10	0.01	0.149696				DN			UP.WT					Kinase
PF3D7_1454300	SNF1-related serine/threonine protein kinase KIN	KIN	0.00309653	0	-0.262574				DN								Kinase
PF3D7_1477800	acyl-CoA binding protein	ACBP	7.94e-07	0	0.178263			UP									Lypid metabolism
PF3D7_1316600	choline-phosphate cytidylyltransferase	CCT	4.47e-09	0	-0.21203		DN	DN	DN	DN		DN.WT					Lypid metabolism
PF3D7_1216200	glycerol-3-phosphate dehydrogenase [NAD(+)] putative		3.77e-07	0	-0.182583			DN		DN				UP			Lypid metabolism
PF3D7_0702200	lysophospholipase putative								DN				UP				Lypid metabolism
PF3D7_0927900	phosphatidylserine decarboxylase	PSD	2.28412e-09	0	-0.819058			DN				DN.WT					Lypid metabolism
PF3D7_0619800	conserved Plasmodium membrane protein unknown function		0.541549	0.26	0.00705861		DN	UP					DN				Membrane
PF3D7_1321300	conserved Plasmodium membrane protein unknown function							UP									Membrane
PF3D7_1326900	conserved Plasmodium membrane protein unknown function		0.000891478	0.32	0.121587			UP									Membrane
PF3D7_1436100	conserved Plasmodium membrane protein unknown function							UP									Membrane
PF3D7_1464500	conserved Plasmodium membrane protein unknown function		0.00141283	0.93	0.072017			UP									Membrane
PF3D7_1240000	3-hydroxyisobutyryl-coenzyme A hydrolase putative		2.43e-14	0	-0.769867	DN							DN		YES	YES	Mitochondrial processes / redox
PF3D7_1454700	6-phosphogluconate dehydrogenase decarboxylating putative	6PGD	6.12e-13	0	-0.638452	DN				DN			DN	UP			Mitochondrial processes / redox
PF3D7_1342100	aconitate hydratase	IRP	3.79e-09	0.11	-0.269196				DN	DN							Mitochondrial processes / redox
PF3D7_0816900	adenylate kinase 2	AK2	9.15e-16	0.01	-0.750955	DN											Mitochondrial processes / redox
PF3D7_1037300	ADP/ATP transporter on adenylate translocase	ADT	1.88e-06	0.17	-0.300362			DN		DN		DN.WT					Mitochondrial processes / redox
PF3D7_0309500	asparagine synthetase [glutamine-hydrolyzing] putative	AS	0.124181	0.36	0.0537598			DN	DN	DN							Mitochondrial processes / redox
PF3D7_1303000	conserved Plasmodium protein unknown function		8.91e-09	0	-0.18563			DN		DN		DN.WT					Mitochondrial processes / redox
PF3D7_1404100	cytochrome c putative		2.15e-12	0	-0.738264	DN		DN		DN	DN						Mitochondrial processes / redox
PF3D7_0623200	ferredoxin--NADP reductase	FNR	2.19e-18	0	-0.227518	DN									YES		Mitochondrial processes / redox
PF3D7_0926700	glutamine-dependent NAD(+) synthetase putative	NADSYN	8.38e-15	0	-0.345161	DN				DN			UP				Mitochondrial processes / redox
PF3D7_1331700	glutamine--tRNA ligase putative		0.00167354	0.73	-0.396428			DN				DN.WT					Mitochondrial processes / redox
PF3D7_1446900	glutaminyl-peptide cyclotransferase putative		0.000565192	0.11	-0.126343			DN	DN	DN							Mitochondrial processes / redox
PF3D7_1012600	GMP synthase [glutamine-hydrolyzing]	GMPS	2.02379e-09	0	-0.711914	DN				DN					YES		Mitochondrial processes / redox
PF3D7_0514800	inositol polyphosphate multikinase putative		5.79e-14	0.01	-0.276902	DN	DN										Mitochondrial processes / redox
PF3D7_1212800	iron-sulfur subunit of succinate dehydrogenase	SDHB	6.94e-13	0.03	-0.245817	DN											Mitochondrial processes / redox
PF3D7_1345700	isocitrate dehydrogenase [NADP] mitochondrial	IDH						DN		DN			UP				Mitochondrial processes / redox
PF3D7_0823700	mitochondrial import receptor subunit TOM7 putative	TOM7	3.92e-22	0	0.359313	UP			DN								Mitochondrial processes / redox
PF3D7_0926400	monocarboxylate transporter putative		2.66072e-07	0.04	-0.565373	DN											Mitochondrial processes / redox
PF3D7_1437400	pantothenate kinase 2 putative	PANK2	1.02e-16	0	-0.256492	DN											Mitochondrial processes / redox
PF3D7_0816100	phosphopantothenoylcysteine decarboxylase putative	PPCDC	1.01e-18	0.01	0.360612	UP						UP.RT					Mitochondrial processes / redox
PF3D7_1014700	prohibitin putative	PHB2						DN	DN								Mitochondrial processes / redox
PF3D7_0814900	superoxide dismutase [Fe]	FeSOD	7.1e-22	0	-0.248385	DN		DN		DN							Mitochondrial processes / redox
PF3D7_1345100	thioredoxin 2	TRX2	0.104864	0.42	-0.121388			DN	DN			DN.RT					Mitochondrial processes / redox
PF3D7_1352500	thioredoxin-related protein putative							DN	DN			DN.WT		UP			Mitochondrial processes / redox
PF3D7_0309800	YTH domain-containing protein putative	YTH.2						DN		DN			DN				Mitochondrial processes / redox
PF3D7_1333000	20 kDa chaperonin	CPN20	0.00970548	0.52	-0.0981316			DN	DN			DN.RT					Protein folding / Chaperones
PF3D7_0629200	DnaJ protein putative		2.24e-13	0.02	0.213162	UP				UP		UP.WT		UP			Protein folding / Chaperones
PF3D7_1116800	heat shock protein 101	HSP101						DN	DN								Protein folding / Chaperones
PF3D7_0113700	heat shock protein 40 type II	HSP40	6.33e-22	0.01	0.320466	UP					UP		UP				Protein folding / Chaperones
PF3D7_0818900	heat shock protein 70	HSP70						UP	UP	UP	UP	UP.WT					Protein folding / Chaperones
PF3D7_0831700	heat shock protein 70	HSP70x	6.57e-12	0	-0.221013	DN				DN							Protein folding / Chaperones
PF3D7_0708400	heat shock protein 90	HSP90	5.62e-05	0	0.0921071			UP	UP		UP	UP.WT					Protein folding / Chaperones
PF3D7_1118200	heat shock protein 90 putative		4.02434e-05	0	-0.456456			DN					UP				Protein folding / Chaperones
PF3D7_0314000	HSP20-like chaperone putative		2.76175e-07	0.02	-0.636159	DN				UP							Protein folding / Chaperones
PF3D7_1251000	HSP20-like chaperone putative		0.0158326	0.4	-0.352895			DN		DN							Protein folding / Chaperones
PF3D7_1115600	peptidyl-prolyl cis-trans isomerase	CYP19B	2.99216e-08	0	0.822165	UP									YES	YES	Protein folding / Chaperones
PF3D7_1247400	peptidyl-prolyl cis-trans isomerase FKBP35	FKBP35	3.9e-13	0	-0.285471	DN	DN										Protein folding / Chaperones
PF3D7_1107500	prefoldin putative							DN		DN			DN				Protein folding / Chaperones
PF3D7_1128100	prefoldin subunit 5 putative		0.000912516	0.35	-0.108513			DN									Protein folding / Chaperones
PF3D7_0512000	prefoldin subunit 6 putative		1.43e-15	0	-0.258481	DN											Protein folding / Chaperones
PF3D7_1134100	protein disulfide isomerase	PDI-11						DN		DN	DN						Protein folding / Chaperones
PF3D7_1357800	T-complex protein 1 subunit delta	CCT4	1.71143e-07	0	0.322394	UP				DN		UP.RT					Protein folding / Chaperones
PF3D7_0814200	DNA/RNA-binding protein Alba 1	ALBA1	6.51e-17	0.02	-0.234791	DN				DN		DN.RT		UP			Protein synthesis
PF3D7_1006200	DNA/RNA-binding protein Alba 3	ALBA3	1.99e-07	0	-0.0948746			DN		DN							Protein synthesis
PF3D7_1338300	elongation factor 1-gamma putative	EF-1gamma	1.82e-14	0.01	-0.19257	DN		DN		DN				DN			Protein synthesis
PF3D7_1451100	elongation factor 2	eEF2	0.00118155	0	-0.047453				DN	DN	DN	DN.RT					Protein synthesis
PF3D7_1444500	eukaryotic translation initiation factor 2-alpha kinase 1	eIK1	0.0015526	0.25	-0.303298			UP	UP			UP.RT					Protein synthesis
PF3D7_0815600	eukaryotic translation initiation factor 3 subunit G putative	EIF3G	2.50599e-16	0	0.76998	UP											Protein synthesis
PF3D7_1204300	eukaryotic translation initiation factor 5A	EIF5A	0.0152271	0.36	-0.0441378			DN		DN							Protein synthesis
PF3D7_1015300	methionine aminopeptidase 1b putative	METAP1b	1.42e-12	0.02	-0.185731	DN				DN							Protein synthesis
PF3D7_0212300	peptide chain release factor subunit 1 putative	ERF1	1.11074e-18	0	-0.722278	DN											Protein synthesis
PF3D7_0916700	RNA-binding protein musashi putative	HoMu	3.12e-08	0.22	-0.160599			DN	DN	DN							Protein synthesis
PF3D7_1445600	RNA-binding protein putative								DN	DN							Protein synthesis
PF3D7_1464600	serine/threonine protein phosphatase UIS2 putative	UIS2	6.33e-12	0	0.165374	UP						UP.WT					Protein synthesis
PF3D7_1008400	26S protease regulatory subunit 4 putative	RPT2						DN					UP	UP			Protein turnover / Proteosome
PF3D7_1338100	26S proteasome regulatory subunit RPN3 putative	RPN3	1.53e-10	0	-0.196199			DN		DN							Protein turnover / Proteosome
PF3D7_0507700	nuclear protein localization protein 4 putative	NPL4	1.56e-06	0.18	0.188056				DN			DN.RT					Protein turnover / Proteosome
PF3D7_1474800	proteasome subunit alpha type-1 putative		0.00012063	0	-0.0924479			DN									Protein turnover / Proteosome
PF3D7_0317000	proteasome subunit alpha type-3 putative		2.66e-12	0	-0.215209	DN		DN									Protein turnover / Proteosome
PF3D7_1353900	proteasome subunit alpha type-7 putative		1.59e-07	0.04	-0.161042			DN					DN				Protein turnover / Proteosome
PF3D7_0108000	proteasome subunit beta type-3 putative		4.87e-09	0	-0.205395			DN							YES		Protein turnover / Proteosome
PF3D7_0505800	small ubiquitin-related modifier	SUMO	0.000370684	0.57	-0.129396			DN			DN		DN				Protein turnover / Proteosome
PF3D7_1460400	ubiquitin carboxyl-terminal hydrolase isozyme L3	UCHL3						DN	DN	DN		DN.WT					Protein turnover / Proteosome
PF3D7_0403500	ubiquitin specific protease putative		1.92e-10	0.01	-0.211456			DN									Protein turnover / Proteosome
PF3D7_1012400	hypoxanthine-guanine phosphoribosyltransferase	HGPRT	0.0640801	0.01	-0.122375			DN		DN	DN	DN.WT	DN				Purine / pyrimidine metabolism
PF3D7_0512700	orotate phosphoribosyltransferase	OPRT	1.44e-06	0	-0.151831			DN		DN							Purine / pyrimidine metabolism
PF3D7_0404400	6-cysteine protein	P36	7.9e-08	0.1	0.355838			DN	DN			DN.WT	DN				PV / Exported proteins
PF3D7_0404500	6-cysteine protein	P52	4.76e-13	0.01	0.36828	UP			DN								PV / Exported proteins
PF3D7_0212400	conserved Plasmodium membrane protein unknown function		5.83e-06	0.04	-0.0993052				UP		DN						PV / Exported proteins
PF3D7_0404600	conserved Plasmodium membrane protein unknown function		3.08876e-07	0.17	0.7647				DN		UP	DN.WT	UP	DN			PV / Exported proteins
PF3D7_0936100	early transcribed membrane protein	ETRAMP9	0.00870118	0.39	-0.0582631			DN	DN			UP.RT					PV / Exported proteins
PF3D7_1001500	early transcribed membrane protein 10.1	ETRAMP10	1.50665e-12	0	-0.472607	DN	DN			DN	DN					YES	PV / Exported proteins
PF3D7_1255200	erythrocyte membrane protein 1 PfEMP1	VAR	5.79e-18	0	0.814665	UP	UP										PV / Exported proteins
PF3D7_0201900	erythrocyte membrane protein 3	EMP3	1.94e-24	0	0.723367	UP	UP				UP			DN			PV / Exported proteins
PF3D7_0410000	erythrocyte vesicle protein 1	EVP1	1.3231e-12	0	1.00936	UP				UP							PV / Exported proteins
PF3D7_1001600	exported lipase 2	XL2	0.0293487	0.18	0.0775006			UP	UP			UP.WT					PV / Exported proteins
PF3D7_1471100	exported protein 2	EXP2	0.00533242	0.48	0.084243			DN	DN			DN.RT					PV / Exported proteins
PF3D7_0316600	formate-nitrite transporter	FNT	6.92974e-10	0.07	1.04688				DN		DN						PV / Exported proteins
PF3D7_1372200	histidine-rich protein III	HRPIII	6.15e-21	0	-0.512622	DN				DN			UP				PV / Exported proteins
PF3D7_0202000	knob-associated histidine-rich protein	KAHRP	1.4e-13	0	1.40729	UP	UP						UP	DN			PV / Exported proteins
PF3D7_0501200	parasite-infected erythrocyte surface protein	PIESP2	4.28435e-11	0	1.09072	UP				UP							PV / Exported proteins
PF3D7_0113300	Plasmodium exported protein (hyp1) unknown function		0.00327479	0.24	0.1122			UP		DN							PV / Exported proteins
PF3D7_1301400	Plasmodium exported protein (hyp12) unknown function	HYP12	1.96469e-14	0.03	1.5289	UP				UP			UP				PV / Exported proteins
PF3D7_0201500	Plasmodium exported protein (hyp9) unknown function		2.62e-14	0	1.27399	UP					UP		DN	DN			PV / Exported proteins
PF3D7_0220600	Plasmodium exported protein (hyp9) unknown function		4.13e-17	0.01	0.514392	UP				UP			UP				PV / Exported proteins
PF3D7_0424900	Plasmodium exported protein (PHISTa) unknown function		3.33289e-07	0.02	0.754585	UP							UP	UP			PV / Exported proteins
PF3D7_1372000	Plasmodium exported protein (PHISTa) unknown function	PHISTa	7.06e-27	0	0.88305	UP	UP	UP		UP	UP	UP.WT	UP				PV / Exported proteins
PF3D7_0402100	Plasmodium exported protein (PHISTb) unknown function		0.171734	0.06	0.0185152			DN	DN								PV / Exported proteins
PF3D7_1401600	Plasmodium exported protein (PHISTb) unknown function		0.0174529	0	0.0729546			DN									PV / Exported proteins
PF3D7_1476200	Plasmodium exported protein (PHISTb) unknown function		4.72237e-08	0.04	1.14672	UP								UP			PV / Exported proteins
PF3D7_0220300	Plasmodium exported protein unknown function		8.58651e-17	0	2.01708	UP	UP			UP	UP					YES	PV / Exported proteins
PF3D7_0830900	Plasmodium exported protein unknown function		4.80477e-08	0	1.0129	UP				UP			DN		YES	YES	PV / Exported proteins
PF3D7_1353100	Plasmodium exported protein unknown function		0.000154755	0.04	0.253114				DN								PV / Exported proteins
PF3D7_1371900	Plasmodium exported protein unknown function		0.000671649	0.03	0.432874				DN								PV / Exported proteins
PF3D7_1253700	rifin	RIF	4.49e-21	0	-1.65004	DN				UP							PV / Exported proteins
PF3D7_0102600	serine/threonine protein kinase FIKK family	FIKK1	2.41e-17	0.02	0.548274	UP				UP		UP.WT	UP				PV / Exported proteins
PF3D7_0424700	serine/threonine protein kinase FIKK family	FIKK4.2	5.17e-24	0	0.555746	UP	UP			UP		UP.WT	DN				PV / Exported proteins
PF3D7_0902100	serine/threonine protein kinase FIKK family	FIKK9.2	5.15739e-08	0.01	0.643052	UP											PV / Exported proteins
PF3D7_0702300	sporozoite threonine and asparagine-rich protein	STARP						UP									PV / Exported proteins
PF3D7_0802000	glutamate dehydrogenase putative	GDH3	1.6398e-10	0	1.35308	UP				UP					YES		Pyridoxine/Polyamine synthesis
PF3D7_0608800	ornithine aminotransferase	OAT	2.66168e-12	0	1.3547	UP				UP				UP			Pyridoxine/Polyamine synthesis
PF3D7_0616000	pyridoxal kinase	PDXK	2.39389e-12	0	1.17536	UP				UP			UP				Pyridoxine/Polyamine synthesis
PF3D7_0621200	pyridoxine biosynthesis protein PDX1	PDX1	1.16e-08	0.11	0.199242				DN								Pyridoxine/Polyamine synthesis
PF3D7_1129000	spermidine synthase	SpdSyn	5.09e-13	0.01	0.533639	UP						UP.WT			YES		Pyridoxine/Polyamine synthesis
PF3D7_0813900	40S ribosomal protein S16 putative	RPS16	1.78444e-09	0.1	-0.496436				DN	DN							Ribosomal structure and function
PF3D7_1003500	40S ribosomal protein S20e putative		9.34e-18	0	-0.261438	DN				DN							Ribosomal structure and function
PF3D7_0519400	40S ribosomal protein S24	RPS24	5.71e-08	0.01	-0.0809496			DN		DN		DN.RT		DN			Ribosomal structure and function
PF3D7_1308300	40S ribosomal protein S27	RPS27	0.0890346	0.79	-0.151106			DN		DN		DN.RT			YES	YES	Ribosomal structure and function
PF3D7_1414300	60S ribosomal protein L10 putative								DN	DN							Ribosomal structure and function
PF3D7_0719600	60S ribosomal protein L11a putative		1.36e-06	0	-0.150464			DN		DN		DN.RT					Ribosomal structure and function
PF3D7_1004000	60S ribosomal protein L13 putative		7.49e-09	0.16	-0.189855			DN		DN	DN		DN		YES		Ribosomal structure and function
PF3D7_1351400	60S ribosomal protein L17 putative							DN		DN		DN.RT		UP			Ribosomal structure and function
PF3D7_0516900	60S ribosomal protein L2	RPL2	0.166888	0.16	0.039123			DN				DN.WT	DN				Ribosomal structure and function
PF3D7_1426000	60S ribosomal protein L21	RPL21						DN		DN							Ribosomal structure and function
PF3D7_1309100	60S ribosomal protein L24 putative		1.33e-11	0.02	-0.192255	DN				DN							Ribosomal structure and function
PF3D7_1142500	60S ribosomal protein L28	RPL28	8.74e-15	0.01	-0.549727	DN				DN							Ribosomal structure and function
PF3D7_0903900	60S ribosomal protein L32	RPL32	0.0377132	0.84	-0.158333			DN		DN							Ribosomal structure and function
PF3D7_1142600	60S ribosomal protein L35ae putative	L35ae	5.19e-35	0	0.50959	UP											Ribosomal structure and function
PF3D7_0304400	60S ribosomal protein L44	RPL44						DN		DN					YES		Ribosomal structure and function
PF3D7_1424400	60S ribosomal protein L7-3 putative		6.72e-05	0.05	-0.0834041			DN		DN							Ribosomal structure and function
PF3D7_1417500	H/ACA ribonucleoprotein complex subunit 4 putative	CBF5						UP	UP								Ribosomal structure and function
PF3D7_1429700	mitochondrial ribosomal protein L15 precursor putative		4.25e-06	0.23	-0.147181			DN		DN		DN.WT	DN				Ribosomal structure and function
PF3D7_1211500	mitochondrial ribosomal protein S18 precursor putative	mtRPS18	4.24e-13	0.03	-0.231275	DN								UP			Ribosomal structure and function
PF3D7_0612900	nucleolar GTP-binding protein 1 putative	NOG1	8.76e-15	0	0.41267	UP											Ribosomal structure and function
PF3D7_0106400	pre-rRNA-processing protein TSR2 putative	TSR2	3.49e-25	0.03	-0.584393	DN				DN		UP.RT					Ribosomal structure and function
PF3D7_0521500	ribosomal large subunit pseudouridylate synthase putative		4.37e-16	0	-0.387385	DN											Ribosomal structure and function
PF3D7_0907800	ribosomal protein L35 apicoplast putative		1.02e-15	0.03	-0.522125	DN						UP.RT					Ribosomal structure and function
PF3D7_0416000	RNA-binding protein putative		2.44e-09	0	-0.175125			DN		DN		DN.WT	DN				Ribosomal structure and function
PF3D7_1013100	U3 small nucleolar RNA-associated protein 13 putative	UTP13	1.56e-21	0	0.210969	UP	UP										Ribosomal structure and function
PF3D7_0722600	U3 small nucleolar RNA-associated protein 7 putative	UTP7	2.1e-21	0	0.201101	UP								DN			Ribosomal structure and function
PF3D7_0909800	small nuclear ribonucleoprotein Sm D3 putative	SNRPD3	5.71e-16	0	0.232333	UP						UP.RT					Splicing
PF3D7_0619900	splicing factor 3A subunit 2 putative	SF3A2	9.77e-16	0.03	-0.310431	DN							DN	UP			Splicing
PF3D7_1468800	splicing factor U2AF large subunit putative	U2AF2	1.04e-13	0.02	-0.8139	DN							DN				Splicing
PF3D7_0829300	U6 snRNA-associated Sm-like protein LSm8 putative	LSM8	3.91e-13	0.01	-0.640317	DN						UP.RT	UP				Splicing
PF3D7_0722500	pre-mRNA-splicing factor CWC15 putative	CWC15	0.00425965	0.89	-0.404185			DN									Splicing
PF3D7_0520300	U6 snRNA-associated Sm-like protein LSm2 putative	LSM2	1.96e-05	0.04	-0.11659			DN									Splicing
PF3D7_1020900	ADP-ribosylation factor	ARF1						DN				DN.WT					Trafficking
PF3D7_0509000	alpha-soluble NSF attachment protein putative	alphaSNAP	0.00143906	0.74	-0.133884			DN					DN				Trafficking
PF3D7_0617100	AP-2 complex subunit alpha putative		7.81e-19	0.02	-0.221392	DN											Trafficking
PF3D7_0416800	small GTP-binding protein sar1	SAR1	0.845985	0.92	0.0227374			DN	DN	DN							Trafficking
PF3D7_1324700	SNARE protein putative	YKT6.2	0.234145	0.36	-0.0422487			DN				UP.WT					Trafficking
PF3D7_1405200	trafficking protein particle complex subunit 1 putative	BET5	1.01e-15	0	-0.31873	DN							DN				Trafficking
PF3D7_0816700	trafficking protein particle complex subunit 2-like protein putative	TRAPPC2L	2.81e-19	0	-0.405823	DN						DN.WT		UP			Trafficking
PF3D7_1317200	AP2 domain transcription factor AP2-G3 putative	ApiAP2	7.12e-18	0	0.318582	UP				UP	UP						Transcription
PF3D7_0622900	AP2 domain transcription factor AP2Tel	AP2Tel						UP	UP	UP	UP			UP			Transcription
PF3D7_1107800	AP2 domain transcription factor putative	ApiAP2	3.10155e-07	0	0.889021	UP				UP	UP						Transcription
PF3D7_0512300	CDK-activating kinase assembly factor MAT1	MAT1	9.47e-17	0	-0.455588	DN											Transcription
PF3D7_0505900	conserved Plasmodium protein unknown function	MED11						DN			DN	DN.RT					Transcription
PF3D7_1127800	conserved Plasmodium protein unknown function								UP	UP							Transcription
PF3D7_1250700	conserved Plasmodium protein unknown function		1.25e-15	0	-0.743166	DN				DN							Transcription
PF3D7_0217700	E2F-associated phosphoprotein putative							DN		DN					YES		Transcription
PF3D7_1202900	high mobility group protein B1	HMGB1						DN			DN	DN.RT					Transcription
PF3D7_1441900	RNA polymerase II transcription factor B subunit 5 putative	TFB5	1.12e-21	0	-0.384684	DN							DN				Transcription
PF3D7_1426100	transcription factor BTF3 putative	BTF3	9.4278e-07	0.01	-0.446916			DN		DN				UP			Transcription
PF3D7_1311400	AP-1 complex subunit mu-1	AP1M1							DN				DN				Translocation
PF3D7_1346100	protein transport protein SEC61 subunit alpha	SEC61A							DN								Translocation
PF3D7_0821800	protein transport protein SEC61 subunit beta putative	SEC61B	0.478914	0.91	0.0319619				DN								Translocation
PF3D7_0210000	secretory complex protein 61 gamma subunit	Sec61-gamma	0.0184075	0.13	-0.221555				DN			DN.RT					Translocation
PF3D7_1450100	signal recognition particle subunit SRP54	SRP54	5.63445e-05	0.22	-0.391107				DN								Translocation
PF3D7_0727800	cation transporting ATPase putative		6.79e-16	0	-0.232337	DN											Transport
PF3D7_0709000	chloroquine resistance transporter	CRT	5.69e-05	0.01	0.12924				DN								Transport
PF3D7_1108600	endoplasmic reticulum-resident calcium binding protein	ERC	0.0483961	0	-0.0309239			DN	DN	DN		DN.WT	UP				Transport
PF3D7_1471200	inorganic anion exchanger inorganic anion antiporter	SulP	0.0834154	0.05	0.301504				DN					UP			Transport
PF3D7_0312500	major facilitator superfamily-related transporter putative	MFR3	0.00375491	0.16	-0.446477				DN				DN				Transport
PF3D7_0614300	major facilitator superfamily-related transporter putative	MFR1						DN	DN	DN							Transport
PF3D7_0106800	ras-related protein Rab-5C	RAB5c	3e-16	0	-0.376678	DN											Transport
PF3D7_1333300	transmembrane protein Tmp21 homologue putative							DN		DN	DN						Transport
PF3D7_0807900	tyrosine--tRNA ligase	TyrRS	0.262899	0.06	-0.0253462			DN									tRNA
PF3D7_1350100	lysine--tRNA ligase	KRS1	0.000103707	0.35	0.137408				DN			DN.RT					tRNA metabolism
PF3D7_0717700	serine--tRNA ligase putative		1.25e-06	0.02	-0.144291			DN		DN					YES	YES	tRNA metabolism
PF3D7_1370000	tRNA Arginine		4.66e-17	0	0.322233	UP								DN			tRNA metabolism
PF3D7_1119100	tRNA m(1)G methyltransferase putative		5.55e-17	0	-0.256185	DN											tRNA metabolism
PF3D7_0704200	tRNA m5C-methyltransferase putative		1.54034e-07	0.03	-0.561741	DN					UP	DN.WT					tRNA metabolism
PF3D7_1222000	tRNA-splicing ligase RtcB putative		3.79791e-08	0	1.04953	UP	UP										tRNA metabolism
PF3D7_0707400	AAA family ATPase putative		1.21e-18	0	0.181469	UP				UP							Uncategorised
PF3D7_1422800	actin-related protein putative	ARP4a	7.29e-13	0.01	-0.156049	DN											Uncategorised
PF3D7_1442000	ADP-ribosylation factor putative		1.24e-28	0	-0.388576	DN		DN					DN				Uncategorised
PF3D7_0912400	alkaline phosphatase putative							DN									Uncategorised
PF3D7_0731800	alpha/beta hydrolase putative	GEXP08						UP	UP								Uncategorised
PF3D7_1328500	alpha/beta-hydrolase putative		0.000635359	0.7	0.173586			UP		UP		UP.WT		UP			Uncategorised
PF3D7_0602100	ATP-dependent RNA helicase putative	MTR4	9.55e-07	0	0.128287			UP				UP.WT					Uncategorised
PF3D7_1239700	ATP-dependent zinc metalloprotease FTSH 1	FTSH1	1.478e-10	0	0.890063	UP											Uncategorised
PF3D7_0818600	BEM46-like protein putative	PBLP	4.6e-35	0	-0.585833	DN											Uncategorised
PF3D7_0415300	cdc2-related protein kinase 3	CRK3	4.11111e-08	0.03	-0.538649	DN				DN							Uncategorised
PF3D7_0523900	conserved Plasmodium membrane protein unknown function		0.00032103	0.18	-0.118602			DN				DN.WT					Uncategorised
PF3D7_0622700	conserved Plasmodium membrane protein unknown function		1.81e-12	0.03	-0.320411	DN									YES	YES	Uncategorised
PF3D7_0615800	conserved Plasmodium protein unknown function	COG4	2.95809e-08	0.01	0.779326	UP											Uncategorised
PF3D7_1313600	conserved Plasmodium protein unknown function		0.438093	1	-0.035373			UP									Uncategorised
PF3D7_1359400	CUGBP Elav-like family member 1	CELF1	3.20917e-06	0	0.226101			UP				UP.WT					Uncategorised
PF3D7_1021600	deoxyribose-phosphate aldolase putative	DPA	0.00372998	0.8	-0.112135			DN						UP			Uncategorised
PF3D7_0309000	dual specificity protein phosphatase	YVH1	5.96e-12	0	-0.171731	DN							DN				Uncategorised
PF3D7_0731100	EMP1-trafficking protein	PTP2	0.00605045	0.16	-0.118281				UP								Uncategorised
PF3D7_1401500	esterase putative		2.91e-12	0	1.01876	UP	UP			UP			UP				Uncategorised
PF3D7_1001400	exported lipase 1	XL1	1.84e-14	0	0.341561	UP				UP	UP	DN.RT					Uncategorised
PF3D7_1219000	formin 2	FRM2	1.73096e-05	0.37	0.509525			UP		UP				UP			Uncategorised
PF3D7_1406300	glycerophosphodiester phosphodiesterase	GDPD	8.84e-18	0	-0.851152	DN							UP				Uncategorised
PF3D7_1436900	histidine triad protein putative		0.142766	0.24	0.167203			DN	DN	DN			DN				Uncategorised
PF3D7_0810800	hydroxymethyldihydropterin pyrophosphokinase-dihydropteroate synthase	PPPK-DHPS	0.817401	0.91	-0.0306283				DN	DN							Uncategorised
PF3D7_0501400	interspersed repeat antigen	FIRA	0.0105668	0.3	0.10011			UP	UP	DN	UP						Uncategorised
PF3D7_1205400	kelch domain-containing protein putative								DN						YES	YES	Uncategorised
PF3D7_1427900	leucine-rich repeat protein		3.26029e-09	0	-0.89438	DN	DN			DN		DN.WT		UP			Uncategorised
PF3D7_0936700	lysophospholipase putative		3.75e-21	0	0.503661	UP	UP							UP			Uncategorised
PF3D7_0932300	M18 aspartyl aminopeptidase	M18AAP	1.27e-14	0	-0.261554	DN	DN	DN		DN				DN			Uncategorised
PF3D7_1028000	methyltransferase putative		0.109589	0.35	-0.158798			DN				DN.WT	DN				Uncategorised
PF3D7_1417200	NOT family protein putative		0.335125	0.19	-0.0835778				UP					DN			Uncategorised
PF3D7_1346200	nuclear import protein MOG1 putative		0.0259174	0.36	-0.0724457				DN							YES	Uncategorised
PF3D7_1473700	nucleoporin NUP116/NSP116 putative	NUP116	6.69e-13	0	1.61457	UP				UP	UP	UP.WT					Uncategorised
PF3D7_1439500	oocyst rupture protein 2 putative	ORP2	2.20281e-05	0.44	-0.661218				UP								Uncategorised
PF3D7_1203000	origin recognition complex subunit 1	ORC1	1.16e-11	0	0.299112	UP	UP						UP				Uncategorised
PF3D7_1216700	perforin-like protein 2	PLP2							DN						YES		Uncategorised
PF3D7_0932100	protein MAM3 putative		9.85e-10	0	-0.223406				UP			DN.WT					Uncategorised
PF3D7_0810500	protein phosphatase PPM7 putative	PPM7	3.45338e-12	0	-0.653466	DN							DN	DN			Uncategorised
PF3D7_1455100	protein tyrosine phosphatase putative	PTP1	9.01274e-10	0	0.647985	UP				UP		UP.RT					Uncategorised
PF3D7_1331600	protein tyrosine phosphatase-like protein putative	PTPLA	2.06e-19	0	-0.49452	DN	DN								YES		Uncategorised
PF3D7_1302200	protein UIS3	UIS3	1.1e-14	0	-0.329934	DN											Uncategorised
PF3D7_0316700	protein YOP1 putative	YOP1						DN	DN								Uncategorised
PF3D7_0904800	replication protein A1 small fragment	RPA1						DN									Uncategorised
PF3D7_1012000	RING zinc finger protein putative		1.21e-30	0.01	-0.420465	DN	DN					DN.WT					Uncategorised
PF3D7_1405700	RING zinc finger protein putative		1.44e-11	0	-0.596684	DN											Uncategorised
PF3D7_1439300	Sad1/UNC domain-containing protein putative		1.67e-18	0.01	-0.201157	DN											Uncategorised
PF3D7_1236700	S-adenosyl-methyltransferase putative		3.96e-14	0	-0.38293	DN	DN										Uncategorised
PF3D7_1432900	SF-assemblin putative		2.09e-11	0.01	-0.563106	DN								DN			Uncategorised
PF3D7_1457000	signal peptide peptidase	SPP	4.41e-07	0.15	0.143025			DN	DN					UP			Uncategorised
PF3D7_0910600	SNARE protein	YKT6.1	1.96e-16	0.01	-0.256055	DN						DN.WT					Uncategorised
PF3D7_0830500	sporozoite and liver stage tryptophan-rich protein putative	TryThrA	0.223137	1	-0.0835407			UP	UP								Uncategorised
PF3D7_1205600	tetratricopeptide repeat protein putative		3.2e-16	0	-0.968747	DN				DN							Uncategorised
PF3D7_0919800	TLD domain-containing protein		0.00938019	0.04	-0.0897551			UP	UP				UP				Uncategorised
PF3D7_0511000	translationally-controlled tumor protein homolog	TCTP	0.00514279	0.08	-0.0719357			DN		DN	DN						Uncategorised
PF3D7_0508300	triose phosphate transporter	TPT	0.000136977	0	-0.379128			DN	DN		DN						Uncategorised
PF3D7_0211700	tyrosine kinase-like protein putative	TKL1	1.67e-14	0	0.269673	UP			DN								Uncategorised
PF3D7_1310300	zinc finger protein putative		7.77e-06	0.04	-0.180552			DN									Uncategorised
PF3D7_0519200	V-type proton ATPase 16 kDa proteolipid subunit							DN			DN						Vacuolar proton pump
PF3D7_1323200	V-type proton ATPase subunit G putative							DN	DN		DN	DN.WT	UP				Vacuolar proton pump
PF3D7_0209700	RING zinc finger protein putative							DN	DN			DN.RT			YES		ZINC finger
PF3D7_0215100	RING zinc finger protein putative		1.2e-09	0	-0.170156			DN									ZINC finger
PF3D7_0317800	26S proteasome non-ATPase regulatory subunit 9 putative		0.000200968	0.36	-0.132914		DN				DN						Protein turnover / Proteosome
PF3D7_0626300	3-oxoacyl-acyl-carrier protein synthase I/II	FabB/FabF	0.00030868	0.22	0.232861		UP					UP.RT			YES		Mitochondrial processes / redox
PF3D7_0503100	4-diphosphocytidyl-2-C-methyl-D-erythritol kinase putative	IspE	1.06e-06	0	-0.263105		DN							UP			Uncategorised
PF3D7_0404900	6-cysteine protein	P41	3.84771e-07	0	-0.714933		DN										Uncategorised
PF3D7_1004800	ADP/ATP carrier protein putative		2.9e-09	0	-0.198819		DN						DN		YES		Transport
PF3D7_0805000	alpha/beta hydrolase putative		1.31e-07	0	0.289383		UP										Uncategorised
PF3D7_1466400	AP2 domain transcription factor AP2-EXP	ApiAP2	4.25e-07	0.08	0.135627		UP			UP							Transcription
PF3D7_1218600	arginine--tRNA ligase	RRS	5.85e-07	0.01	-0.122722		UP									YES	tRNA metabolism
PF3D7_0913900	arginine--tRNA ligase putative	RRSapi	6.42e-11	0.01	-0.272529		DN					DN.WT	DN				tRNA metabolism
PF3D7_1226800	ataxin-3 putative	ATX3	1.11e-09	0	-0.199963		DN							UP			Uncategorised
PF3D7_1209800	ATP synthase mitochondrial F1 complex assembly factor 1 putative	ATP11	4.64e-07	0	-0.163771		DN						UP				Mitochondrial processes / redox
PF3D7_1252200	chitinase	CHT1	3.49e-05	0.09	0.151305		UP										Uncategorised
PF3D7_1022500	citrate synthase mitochondrial putative	CS	6.91e-07	0.36	0.241642		UP										Mitochondrial processes / redox
PF3D7_1105800	conserved Apicomplexan protein unknown function		0.0034039	0.03	-0.0891435			DN					UP
PF3D7_0523700	conserved Plasmodium membrane protein unknown function		9.92384e-08	0	0.49786	UP				DN
PF3D7_1021700	conserved Plasmodium membrane protein unknown function		0.899057	1	0.00944733		DN			UP	DN
PF3D7_1233400	conserved Plasmodium membrane protein unknown function		0.214202	0.35	0.071826		UP
PF3D7_0214300	conserved Plasmodium protein unknown function		0.000512123	0	0.192969		UP				UP
PF3D7_0217600	conserved Plasmodium protein unknown function		0.0176854	0.21	0.0631047			UP					DN
PF3D7_0305400	conserved Plasmodium protein unknown function		0.356711	0.15	-0.0159565		UP
PF3D7_0313400	conserved Plasmodium protein unknown function		1.25e-20	0	-0.339661	DN
PF3D7_0403400	conserved Plasmodium protein unknown function		0.0166804	0.41	0.0500248			UP	UP				UP
PF3D7_0410600	conserved Plasmodium protein unknown function	ATRP	1.16e-05	0.16	-0.184139		DN					DN.WT
PF3D7_0411000	conserved Plasmodium protein unknown function		2.75e-07	0	0.167286		UP			UP
PF3D7_0506500	conserved Plasmodium protein unknown function		3.58e-15	0.01	0.198965	UP						UP.WT
PF3D7_0517200	conserved Plasmodium protein unknown function		0.00649612	0.94	-0.446833				DN
PF3D7_0519900	conserved Plasmodium protein unknown function		6.81e-13	0.03	0.284534	UP							UP
PF3D7_0522000	conserved Plasmodium protein unknown function		7.23e-05	0.24	0.239727			UP		UP
PF3D7_0526800	conserved Plasmodium protein unknown function		0.000335984	0.38	-0.155168			DN		DN
PF3D7_0530000	conserved Plasmodium protein unknown function		1.24609e-08	0.01	-0.774709		DN
PF3D7_0605200	conserved Plasmodium protein unknown function		3.09462e-08	0	0.602509	UP							UP
PF3D7_0606400	conserved Plasmodium protein unknown function		7.35e-16	0	0.37975	UP
PF3D7_0609900	conserved Plasmodium protein unknown function		0.00497842	0.93	-0.115195			UP	UP				UP
PF3D7_0616300	conserved Plasmodium protein unknown function		1.52436e-09	0	-0.604486	DN						UP.RT
PF3D7_0621000	conserved Plasmodium protein unknown function		3.47e-11	0	-0.216016		DN								YES
PF3D7_0622000	conserved Plasmodium protein unknown function		2.73e-14	0	0.299271	UP	UP			DN
PF3D7_0624100	conserved Plasmodium protein unknown function		3.0602e-08	0	0.651278	UP
PF3D7_0624200	conserved Plasmodium protein unknown function		1.06789e-07	0.03	0.6449	UP				UP		DN.WT		UP
PF3D7_0626000	conserved Plasmodium protein unknown function		7.39632e-08	0.17	0.604515		UP
PF3D7_0626600	conserved Plasmodium protein unknown function							DN	DN
PF3D7_0707500	conserved Plasmodium protein unknown function							UP				UP.WT	DN
PF3D7_0716700	conserved Plasmodium protein unknown function		2.42587e-08	0.04	0.70472	UP
PF3D7_0810700	conserved Plasmodium protein unknown function								DN	DN	DN	UP.RT	DN
PF3D7_0817300	conserved Plasmodium protein unknown function		5.68658e-15	0	1.3366	UP					UP		UP
PF3D7_0819600	conserved Plasmodium protein unknown function		4.55658e-12	0	-1.16614	DN	DN				DN	DN.WT
PF3D7_0819700	conserved Plasmodium protein unknown function		1.1e-05	0.21	-0.165253		DN					UP.RT	DN
PF3D7_0820400	conserved Plasmodium protein unknown function		4.36e-20	0	0.409544	UP	UP
PF3D7_0828300	conserved Plasmodium protein unknown function		9.5e-17	0.01	-0.192045	DN	DN					DN.WT
PF3D7_0922800	conserved Plasmodium protein unknown function		1.87e-05	0.09	-0.1233		DN							DN
PF3D7_0931500	conserved Plasmodium protein unknown function		2.77e-14	0.03	-0.282369	DN						DN.WT
PF3D7_0934900	conserved Plasmodium protein unknown function		0.0337051	0.47	-0.0936544		UP
PF3D7_1004500	conserved Plasmodium protein unknown function		0.000207039	0	-0.140981		DN
PF3D7_1013700	conserved Plasmodium protein unknown function		0.0165126	0.03	-0.0887476		DN
PF3D7_1103000	conserved Plasmodium protein unknown function		0.0230395	0.48	-0.0845889		UP						DN
PF3D7_1113200	conserved Plasmodium protein unknown function		1.63e-13	0.26	0.391233			DN	DN
PF3D7_1119700	conserved Plasmodium protein unknown function		8.34e-28	0	-0.421313	DN						DN.RT	DN
PF3D7_1120700	conserved Plasmodium protein unknown function		3.99401e-08	0	0.757518	UP						UP.RT			YES
PF3D7_1125200	conserved Plasmodium protein unknown function		2.37e-12	0	-0.206038	DN
PF3D7_1129800	conserved Plasmodium protein unknown function		0.0195048	0.77	-0.306147			DN
PF3D7_1133500	conserved Plasmodium protein unknown function		0.00831363	0.28	0.0563852		UP
PF3D7_1133600	conserved Plasmodium protein unknown function		1.07813e-07	0	0.564083	UP	UP							UP
PF3D7_1142800	conserved Plasmodium protein unknown function		0.000195132	0.05	-0.17787		DN					DN.WT
PF3D7_1144200	conserved Plasmodium protein unknown function		0.00380896	0.35	-0.437168		DN
PF3D7_1206800	conserved Plasmodium protein unknown function		1.26e-06	0.02	0.237868		UP								YES
PF3D7_1209700	conserved Plasmodium protein unknown function		4.07e-15	0	-0.339055	DN	DN					DN.WT
PF3D7_1210300	conserved Plasmodium protein unknown function		1.1e-25	0	-0.443242	DN
PF3D7_1210500	conserved Plasmodium protein unknown function		5.89e-14	0.01	0.323372	UP
PF3D7_1221300	conserved Plasmodium protein unknown function		8.2e-05	0	-0.139428		DN
PF3D7_1222100	conserved Plasmodium protein unknown function		2.31e-11	0.05	0.45943		UP								YES	YES
PF3D7_1225000	conserved Plasmodium protein unknown function		0.00028809	0.02	-0.0973535		DN						UP
PF3D7_1228200	conserved Plasmodium protein unknown function		8.89e-08	0.2	-0.19745		DN
PF3D7_1228900	conserved Plasmodium protein unknown function		3.25e-14	0	-0.245638	DN
PF3D7_1236400	conserved Plasmodium protein unknown function		2.2e-05	0.03	0.128236				DN
PF3D7_1237100	conserved Plasmodium protein unknown function		0.029049	0.37	0.0497899			UP					DN
PF3D7_1239800	conserved Plasmodium protein unknown function		0.0164148	0.03	-0.0544018		DN
PF3D7_1251100	conserved Plasmodium protein unknown function		2.41e-21	0	0.450943	UP
PF3D7_1251800	conserved Plasmodium protein unknown function		5.95e-14	0	-0.208325	DN
PF3D7_1303300	conserved Plasmodium protein unknown function		5.18e-16	0	-0.292142	DN
PF3D7_1310200	conserved Plasmodium protein unknown function		8.72e-13	0	-0.331659	DN						DN.WT
PF3D7_1315500	conserved Plasmodium protein unknown function		0.000118316	0.07	-0.389427			DN				DN.WT	DN
PF3D7_1321900	conserved Plasmodium protein unknown function		4.4e-12	0	0.604319	UP
PF3D7_1330200	conserved Plasmodium protein unknown function		4.53e-17	0	-0.257415	DN							DN
PF3D7_1339300	conserved Plasmodium protein unknown function							DN		DN
PF3D7_1339400	conserved Plasmodium protein unknown function		0.737905	1	0.0198933		DN			UP
PF3D7_1339600	conserved Plasmodium protein unknown function		2.57e-17	0	-0.372886	DN									YES
PF3D7_1352000	conserved Plasmodium protein unknown function		0.903116	0.88	-0.0178181		DN
PF3D7_1357400	conserved Plasmodium protein unknown function		1.42e-11	0	-0.196254	DN
PF3D7_1401700	conserved Plasmodium protein unknown function		3.06324e-07	0	-0.778409	DN							DN
PF3D7_1401900	conserved Plasmodium protein unknown function		0.52315	0.57	-0.0138294		DN					UP.RT
PF3D7_1405000	conserved Plasmodium protein unknown function		1.02387e-07	0.01	-0.570144	DN
PF3D7_1413200	conserved Plasmodium protein unknown function		7.4e-12	0.11	-0.558556		DN
PF3D7_1415600	conserved Plasmodium protein unknown function		2.36e-18	0.04	0.386313	UP
PF3D7_1417600	conserved Plasmodium protein unknown function		0.105803	0.16	0.0322782				UP
PF3D7_1417700	conserved Plasmodium protein unknown function		2.09e-12	0.01	-0.286755	DN						DN.RT
PF3D7_1421800	conserved Plasmodium protein unknown function		4.77e-05	0.63	0.285076				DN			UP.RT	UP
PF3D7_1425900	conserved Plasmodium protein unknown function		0.00203374	0.12	0.235398			DN	DN
PF3D7_1444100	conserved Plasmodium protein unknown function		0.0276354	0.02	0.0145724			UP
PF3D7_1445500	conserved Plasmodium protein unknown function		0.0334857	0.01	0.0827129				DN		DN		DN
PF3D7_1451000	conserved Plasmodium protein unknown function		2.71e-06	0.5	-0.244758				DN
PF3D7_1457100	conserved Plasmodium protein unknown function		2.88e-07	0.1	0.231346				DN	UP
PF3D7_1459600	conserved Plasmodium protein unknown function		3.04e-20	0	0.187018	UP
PF3D7_1462400	conserved Plasmodium protein unknown function		0.00138668	0.03	0.172675				UP		UP			UP
PF3D7_1465400	conserved Plasmodium protein unknown function		0.000994424	0.2	0.147616			DN	DN	DN	DN	DN.WT
PF3D7_1472800	HSP20-like chaperone, putative		0.4021	0.97	0.0152932			UP									Protein folding / Chaperones
PF3D7_1237700	conserved protein unknown function		1.10658e-08	0	-0.404604	DN				DN		DN.WT
PF3D7_1328400	conserved protein unknown function		1.71e-43	0	-0.695598	DN
PF3D7_1333400	conserved protein unknown function		0.0195005	0.94	-0.283315			DN	DN		DN		DN
PF3D7_1428700	conserved protein unknown function		1.86e-14	0	-0.291172	DN				UP
PF3D7_0513600	deoxyribodipyrimidine photo-lyase putative		0.0298837	0.01	-0.0690167		DN						UP				DNA repair
PF3D7_1451300	E3 SUMO-protein ligase NSE2 putative	NSE2	9.3e-06	0.26	0.120775		UP						UP				DNA repair
PF3D7_0712600	erythrocyte membrane protein 1 PfEMP1	VAR	0.000417914	0.04	0.222706		DN						DN				PV / Exported proteins
PF3D7_0935400	gametocyte development protein 1	GDV1	0.080347	0.58	-0.102737		DN										Uncategorised
PF3D7_1247300	GPI mannosyltransferase 2 putative		1.29e-22	0.08	0.380717		UP					DN.RT					Lypid metabolism			`
PF3D7_1217300	GTP-binding protein putative	EngA	0.00054676	0.04	0.340096		UP				UP						Uncategorised
PF3D7_1220900	heterochromatin protein 1	HP1	0.00058235	0	-0.439825		DN										Uncategorised
PF3D7_1225100	isoleucine--tRNA ligase putative	api-IRS	0.616056	0.79	-0.0264245		DN						UP				tRNA metabolism
PF3D7_0828200	leucine--tRNA ligase putative		0.000746564	0.27	-0.11192		DN								YES		tRNA metabolism
PF3D7_1245300	NEDD8-conjugating enzyme UBC12 putative	UBC12	6.4e-07	0	-0.207883		DN										Protein turnover / Proteosome
PF3D7_1423000	nucleolar GTP-binding protein 2 putative	NOG2	0.00075347	0.86	-0.3637		UP							UP			Ribosomal structure and function
PF3D7_1411900	p1/s1 nuclease putative		0.0136474	0.24	-0.149297		DN										Uncategorised
PF3D7_1027900	palmitoyltransferase DHHC10 putative	DHHC10	0.0106668	0.55	0.363953		UP										Uncategorised
PF3D7_0103900	parasite-infected erythrocyte surface protein	PIESP15	5.27134e-05	0.06	-0.505424		DN										PV / Exported proteins
PF3D7_0322000	peptidyl-prolyl cis-trans isomerase	CYP19A	0.000201926	0.23	-0.384924		DN			DN	DN		UP				Protein folding / Chaperones
PF3D7_0621400	Pf77 protein	ALV7	0.091123	0.03	0.146059		UP				UP						Uncategorised
PF3D7_1021900	PHAX domain-containing protein putative		0.0131193	0	-0.0605519		DN										Uncategorised
PF3D7_0424800	Plasmodium exported protein (PHISTb) unknown function		2.1e-06	0	-0.177109		DN			DN		UP.WT					PV / Exported proteins
PF3D7_1372100	Plasmodium exported protein (PHISTb) unknown function	GEXP04	5.81e-08	0	0.302642		UP										PV / Exported proteins
PF3D7_1038700	Plasmodium exported protein unknown function		0.878391	0.81	0.0601595		UP				UP						PV / Exported proteins
PF3D7_1231600	pre-mRNA-splicing factor ATP-dependent RNA helicase PRP2 putative	PRP2	0.014079	0	0.233138		UP										Splicing
PF3D7_1035800	probable protein unknown function	M712	1.26e-07	0.31	0.284199		UP	DN	DN	DN				DN
PF3D7_0211200	ras-related protein Rab-5A	RAB5a	0.773282	0.94	0.00329615		DN				DN			UP			Transport
PF3D7_0618600	rhomboid protease ROM10	ROM10	0.906743	1	0.0440766		DN										Uncategorised
PF3D7_0623900	ribonuclease H2 subunit A putative		0.00188508	0	0.365178		UP								YES		Uncategorised
PF3D7_1219900	ribulose-phosphate 3-epimerase putative		0.0229452	0.01	-0.0689397		DN					DN.WT					Uncategorised
PF3D7_1028200	RING zinc finger protein putative		0.692158	0.92	-0.0115074		DN										Zinc finger
PF3D7_1406000	RNA-binding protein 8A putative	RBM8A	1.5e-08	0	-0.256767		DN							DN			Splicing
PF3D7_0605100	RNA-binding protein putative		0.000128878	0.03	0.28351		UP			DN	DN						Uncategorised
PF3D7_0424500	serine/threonine protein kinase FIKK family	FIKK4.1	2.82e-06	0	0.168794		UP				UP						PV / Exported proteins
PF3D7_1444700	shikimate dehydrogenase putative		0.118265	0.02	0.0949922		UP										Uncategorised
PF3D7_1320200	TBC domain protein putative		2.39e-07	0.01	0.211374		UP
PF3D7_0822700	thrombospondin-related protein 1 putative	TRP1	0.128937	0.18	0.0897071		UP
PF3D7_1307100	U3 small nucleolar RNA-associated protein 6 putative	UTP6	0.0180898	0.66	-0.0430019		UP				UP		DN				Ribosomal structure and function
PF3D7_1352800	vacuolar fusion protein MON1 putative	MON1	0.0239072	0.06	0.234973		UP						DN				Uncategorised
PF3D7_0106100	V-type proton ATPase subunit C putative		5.7e-10	0.01	-0.235638		DN			UP							Vacuolar proton pump
PF3D7_0625500	conserved Plasmodium membrane protein unknown function		1.97e-24	0	0.537947	UP
